# Linking physiology to ecosystem function: how vulnerable are different functional groups to climate change?

**DOI:** 10.1101/2022.06.07.495062

**Authors:** Carmen R.B. da Silva, Julian E. Beaman, Jacob P. Youngblood, Vanessa Kellermann, Sarah E. Diamond

**Affiliations:** Department of Biology, Case Western Reserve University, Cleveland, Ohio, USA; School of Biological Sciences, Monash University, Clayton, VIC 3800, Australia; College of Science and Engineering, Flinders University, Bedford Park, SA 5000, Australia; School of Life Sciences, Arizona State University, Tempe, Arizona 85287, USA

## Abstract

1. The resilience of ecosystem function under global climate change is governed by individual species vulnerabilities and the functional groups they contribute to (e.g. decomposition, primary production, pollination, primary, secondary and tertiary consumption). Yet it remains unclear whether species that contribute to different functional groups, which underpin ecosystem function, differ in their vulnerability to climate change.
2. It is important to examine if functional group vulnerability differs across space (e.g. tropical vs temperate latitudes) to determine if some regions will be more vulnerable to loss of ecosystem function than others, and to examine whether localized effects of particular community compositions override global patterns of functional group vulnerability.
3. We used existing upper thermal limit data across a range of terrestrial species (N = 1,743) to calculate species warming margins (degrees distance between a species upper thermal limit and the maximum environmental temperature they inhabit), as a metric of climate change vulnerability, to determine whether species that comprise different functional groups exhibit differential vulnerability to climate change, and if vulnerability trends change across geographic space.
4. We found that primary producers had the broadest warming margins across the globe (μ = 21.85 °C) and that tertiary consumers had the narrowest warming margins (μ = 4.37 °C), where vulnerability tended to increase with trophic level.
5. Species that contribute towards primary production were more vulnerable in low-latitude than mid-latitude regions, but warming margins across all other functional groups did not differ across regions when evolutionary history was considered. However, when evolutionary history was excluded from the analyses (as closely related species often play similar functional roles within ecosystems demonstrating true variation in functional group warming margins) we found that pollinators are more vulnerable in mid-latitude regions and that primary producers are more vulnerable in low-latitude environments.
6. This study provides a critical first step in linking individual species vulnerabilities with whole ecosystem responses to climate change.
