## Supplementary Information 2 for "Linking physiology to ecosystem function: how vulnerable are different functional groups to climate change?"

### Sheet: Sheet1
Global (0 - 66 absolute latitude)						Mid-latitude (23 - 46.1 absolute latitude)						Low-latitude (0-23 absolute latitude)
Functional group	Class	Count	Warming margin (method adjusted)			Functional group	Class	Count	Warming margin (method adjusted)			Functional group	Class	Count	Warming margin (method adjusted)
Tertiary consumption		57	4.67179			Tertiary consumption		47	4.16877			Tertiary consumption		10	7.03602
	Aves	11	5.8077				Aves	11	5.8077				Lepidosauria	1	2.47524
	Lepidosauria	31	4.35932				Lepidosauria	30	4.42213				Mammalia	9	7.54277
	Mammalia	15	4.48456				Mammalia	6	-0.102752			Secondary consumption		191	7.12324
Secondary consumption		592	7.98848			Secondary consumption		359	7.50489				Amphibia	41	2.52875
	Amphibia	108	2.16405				Amphibia	66	1.85353				Aves	21	8.90638
	Arachnida	22	18.2789				Arachnida	2	12.455				Insecta	49	10.9885
	Archelosauria	2	6.21053				Archelosauria	2	6.21053				Lepidosauria	40	4.92394
	Aves	58	10.3845				Aves	31	10.0952				Mammalia	40	8.36082
	Insecta	139	9.73145				Insecta	89	8.92629			Primary consumption		136	11.5891
	Lepidosauria	153	7.49327				Lepidosauria	111	8.24253				Aves	16	9.67081
	Mammalia	110	8.90424				Mammalia	58	8.8324				Insecta	49	20.1374
Primary consumption		349	10.9886			Primary consumption		199	9.71053				Lepidosauria	30	4.24089
	Aves	35	11.9034				Aves	19	13.7835				Mammalia	41	7.49813
	Insecta	132	14.1984				Insecta	70	8.18855			Pollination		54	19.3731
	Lepidosauria	92	9.21226				Lepidosauria	62	11.6178				Aves	5	11.8832
	Mammalia	90	7.74096				Mammalia	48	7.85433				Insecta	49	20.1374
Pollination		115	13.0476			Pollination		61	7.44807			Primary production		264	18.697
	Aves	6	12.6878				Aves	1	16.7112				Bryophyta	1	5.6
	Insecta	109	13.0675				Insecta	60	7.29369				Bryopsida	1	5.6
Primary production		946	22.1527			Primary production		501	20.4057				Jungermanniopsida	12	4.6
	Bryophyta	1	5.6				Bryopsida	2	12.179				Magnoliopsida	236	19.5613
	Bryopsida	3	9.986				Ginkgoopsida	1	29.0716				Pinopsida	3	29.1915
	Ginkgoopsida	1	29.0716				Magnoliopsida	472	20.3227				Polypodiopsida	11	15.0521
	Jungermanniopsida	12	4.6				Pinopsida	20	22.4863			Decomposition		16	16.531
	Lecanoromycetes	1	22.1841				Polypodiopsida	4	20.0237				Arthropoda	1	8.70362
	Magnoliopsida	855	22.1955				Spermatophyta	2	23.8475				Euascomycetes	1	29.9722
	Pinopsida	37	26.1292			Decomposition		72	14.4608				Eurotiomycetes	2	28.9722
	Polypodiopsida	27	21.287				Arthropoda	2	2.35457				Insecta	10	15.2513
	Polytrichopsida	1	20.6145				Chytridiomycetes	2	9.16291				Lecanoromycetes	2	7.68109
	Spermatophyta	2	23.8475				Eurotiomycetes	20	34.2338
	Sphagnopsida	6	37.9046				Insecta	46	6.30057
Decomposition		91	15.2351				Malacostraca	1	13.257
	Arthropoda	3	4.47092				Sordariomycetes	1	30.3838
	Chytridiomycetes	2	9.16291
	Euascomycetes	2	36.1999
	Eurotiomycetes	22	33.7555
	Insecta	57	8.04302
	Lecanoromycetes	3	12.5154
	Malacostraca	1	13.257
	Sordariomycetes	1	30.3838
