## Supplementary Information 3 for "Linking physiology to ecosystem function: how vulnerable are different functional groups to climate change?"

### Sheet: Sheet1
Global (0 - 66 absolute lat)						Mid-latitude (23-46.1 absolute lat)						Low-latitude (0-23 absolute lat)
Functional group	Thermy	Count	Warming margin (method adjusted)			Functional group	Thermy	Count	Warming margin (method adjusted)			Functional group	Thermy	Count	Warming margin (method adjusted)
Tertiary consumption		57	4.67179			Tertiary consumption		47	4.16877			Tertiary consumption		10	7.03602
	ectotherm	31	4.35932				ectotherm	30	4.42213				ectotherm	1	2.47524
	endotherm	26	5.04435				endotherm	17	3.72166				endotherm	9	7.54277
Secondary consumption		592	7.98848			Secondary consumption		359	7.50489			Secondary consumption		191	7.12324
	ectotherm	424	7.42315				ectotherm	270	6.92231				ectotherm	130	6.4544
	endotherm	168	9.41527				endotherm	89	9.27226				endotherm	61	8.54863
Primary consumption		349	10.9886			Primary consumption		199	9.71053			Primary consumption		136	11.5891
	ectotherm	224	12.1505				ectotherm	132	9.79924				ectotherm	79	14.1007
	endotherm	125	8.90645				endotherm	67	9.53575				endotherm	57	8.10801
Pollination		115	13.0476			Pollination		61	7.44807			Pollination		54	19.3731
	ectotherm	109	13.0675				ectotherm	60	7.29369				ectotherm	49	20.1374
	endotherm	6	12.6878				endotherm	1	16.7112				endotherm	5	11.8832
Primary production		946	22.1527			Primary production		501	20.4057			Primary production		264	18.697
	fungi	1	22.1841				plant	501	20.4057				plant	264	18.697
	plant	945	22.1527			Decomposition		72	14.4608			Decomposition		16	16.531
Decomposition		91	15.2351				ectotherm	49	6.28148				ectotherm	11	14.6561
	ectotherm	61	7.95282				fungi	23	31.8863				fungi	5	20.6558
	fungi	30	30.0425
